# Factors enforcing the species boundary between the human pathogens *Cryptococcus neoformans* and *Cryptococcus deneoformans*

**DOI:** 10.1101/2020.05.21.108084

**Authors:** Shelby J. Priest, Marco A. Coelho, Verónica Mixão, Shelly Clancey, Yitong Xu, Sheng Sun, Toni Gabaldón, Joseph Heitman

## Abstract

Hybridization has resulted in the origin and variation in extant species, and hybrids continue to arise despite pre- and post-zygotic barriers that limit their formation and evolutionary success. One important system that maintains species boundaries in prokaryotes and eukaryotes is the mismatch repair pathway, which blocks recombination between divergent DNA sequences. Previous studies illuminated the role of the mismatch repair component Msh2 in blocking genetic recombination between divergent DNA during meiosis. Loss of Msh2 results in increased interspecific genetic recombination in bacterial and yeast models, and increased viability of progeny derived from yeast hybrid crosses. Hybrid isolates of two pathogenic fungal *Cryptococcus* species, *Cryptococcus neoformans* and *Cryptococcus deneoformans,* are isolated regularly from both clinical and environmental sources. In the present study, we sought to determine if loss of Msh2 would relax the species boundary between *C. neoformans* and *C. deneoformans*. We found that crosses between these two species in which both parents lack Msh2 produced hybrid progeny with increased viability and high levels of aneuploidy. Whole-genome sequencing revealed few instances of recombination among hybrid progeny and did not identify increased levels of recombination in progeny derived from parents lacking Msh2. Several hybrid progeny produced structures associated with sexual reproduction when incubated alone on nutrient-rich medium in light, a novel phenotype in *Cryptococcus*. These findings represent a unique, unexpected case where rendering the mismatch repair system defective did not result in increased meiotic recombination across a species boundary. This suggests that alternative pathways or other mismatch repair components limit meiotic recombination between homeologous DNA and enforce species boundaries in the basidiomycete *Cryptococcus* species.

**Author summary:** Several mechanisms enforce species boundaries by either preventing the formation of hybrids, known as pre-zygotic barriers, or preventing the viability and fecundity of hybrids, known as post-zygotic barriers. Despite these barriers, interspecific hybrids form at an appreciable frequency, such as hybrid isolates of the human fungal pathogenic species, *Cryptococcus neoformans* and *Cryptococcus deneoformans*, which are regularly isolated from both clinical and environmental sources. *C. neoformans* x *C. deneoformans* hybrids are typically highly aneuploid, sterile, and display phenotypes intermediate to those of either parent, although self-fertile isolates and transgressive phenotypes have been observed. One important mechanism known to enforce species boundaries or lead to incipient speciation is the DNA mismatch repair system, which blocks recombination between divergent DNA sequences during meiosis. The aim of this study was to determine if genetically deleting the DNA mismatch repair component Msh2 would relax the species boundary between *C. neoformans* and *C. deneoformans*. Progeny derived from *C. neoformans* x *C. deneoformans* crosses in which both parental strains lacked Msh2 had higher viability, and unlike previous studies in *Saccharomyces*, these *Cryptococcus* hybrid progeny had higher levels of aneuploidy and no observable increase in meiotic recombination at the whole-genome level.
