## Supplementary material for "Factors enforcing the species boundary between the human pathogens *Cryptococcus neoformans* and *Cryptococcus deneoformans*": S6 Table

### Sheet: Results_final
Cross	Strain	Library size (bp)	Read depth (reads/bp)	Minimum read size (bp)	Maximum N mismatches	Number of detected events -cov 15 mq 60	Number of detected events -cov 5 mq 60	Number of detected events -cov 15 mp	Number of detected events -cov 5 mp
Parent	H99	90	54.7476	75	3	16	18	28	48
Parent	JEC20	150	189.756	75	3	28	28	34	58
Parent	JEC20mut	150	186.896	75	3	30	30	32	50
H99 x JEC20	YX1	150	185.397	75	3	6	22	17	61
H99 x JEC20	YX3	150	134.776	75	3	1	2	11	15
H99 x JEC20	YX4	150	119.167	75	3	2	5	13	29
H99 x JEC20	YX5	150	100.494	75	3	1	4	4	5
H99 x JEC20	YX6	150	150.196	75	3	1	1	1	4
H99 x JEC20	YX7	150	103.424	75	3	3	4	5	5
H99 x JEC20	YX8	150	99.1103	75	3	1	2	2	10
H99 x JEC20mut	YX10	150	100.038	75	3	0	2	1	3
H99 x JEC20mut	YX12	150	123.996	75	3	2	5	4	7
H99 x JEC20mut	YX14	150	93.9449	75	3	1	2	5	10
H99 x JEC20mut	YX16	150	95.675	75	3	2	6	3	6
H99 x JEC20mut	YX17	150	84.3048	75	3	2	2	5	11
H99 x JEC20mut	YX19	150	105.691	75	3	1	3	5	11
H99mut x JEC20	YX43	150	110.135	75	3	4	5	4	5
H99mut x JEC20	YX44	150	91.6894	75	3	0	0	0	2
H99mut x JEC20	YX45	150	116.178	75	3	2	2	3	4
H99mut x JEC20	YX47	150	96.3867	75	3	0	0	0	10
H99mut x JEC20	YX48	150	118.735	75	3	2	2	3	17
H99mut x JEC20	YX49	150	100.718	75	3	0	0	1	8
H99mut x JEC20mut	YX56	150	103.492	75	3	4	4	17	19
H99mut x JEC20mut	YX58	150	91.1136	75	3	1	2	1	4
H99mut x JEC20mut	YX59	150	92.8169	75	3	0	0	0	2
H99mut x JEC20mut	YX60	150	109.372	75	3	0	1	3	6
H99mut x JEC20mut	YX61	150	107.003	75	3	1	2	2	5
H99mut x JEC20mut	YX64	150	85.9483	75	3	4	5	6	18
H99mut x JEC20mut	YX65	150	93.2404	75	3	0	0	0	2
H99mut x JEC20mut	YX70	150	94.3648	75	3	4	5	25	30

### Sheet: Events_MQ60_15reads
chrm JEC21	start JEC21	end JEC21	chrm H99	start H99	end H99	strain
chr1_JEC21	1596707	1596879	chr1_H99	1580418	1580951	YX12
chr3_JEC21	1847377	1848086	chr11_H99	258716	259482	YX12
chr6_JEC21	48566	48832	chr7_H99	1366824	1367170	YX14
chr3_JEC21	1847799	1848152	chr11_H99	259119	259426	YX16
chr13_JEC21	82585	82926	chr12_H99	103383	103799	YX16
chr11_JEC21	203139	203457	chr3_H99	1344608	1344957	YX17
chr11_JEC21	286303	286806	chr3_H99	1246677	1247268	YX17
chr4_JEC21	1138827	1139188	chr5_H99	680992	681363	YX19
chr6_JEC21	32459	32822	chr8_H99	92410	92769	YX1
chr4_JEC21	969537	971022	chr14_H99	607294	607545	YX1
chr4_JEC21	1358551	1359284	chr5_H99	437218	437936	YX1
chr2_JEC21	321071	321749	chr2_H99	311050	311975	YX1
chr4_JEC21	1364515	1365203	chr5_H99	432575	433156	YX1
chr10_JEC21	562624	563234	chr10_H99	481033	481444	YX1
chr8_JEC21	476163	476509	chr14_H99	712263	712618	YX3
chr4_JEC21	992933	993204	chr5_H99	827073	827483	YX43
chr5_JEC21	523374	523684	chr6_H99	530334	530623	YX43
chr5_JEC21	1160291	1160621	chr6_H99	1131814	1132169	YX43
chr2_JEC21	774130	774459	chr2_H99	755861	756190	YX43
chr7_JEC21	977738	978066	chr8_H99	387383	387746	YX45
chr13_JEC21	435563	436019	chr12_H99	427693	428046	YX45
chr7_JEC21	977762	978066	chr8_H99	387382	387746	YX48
chr13_JEC21	435557	435932	chr12_H99	427544	428048	YX48
chr1_JEC21	2116144	2116400	chr11_H99	613608	614136	YX4
chr6_JEC21	754539	754947	chr7_H99	688585	688878	YX4
chr3_JEC21	1933044	1933426	chr11_H99	173508	173897	YX56
chr12_JEC21	319932	320285	chr4_H99	566507	566807	YX56
chr3_JEC21	2081477	2082329	chr11_H99	36316	36510	YX56
chr11_JEC21	983089	983408	chr11_H99	1494204	1494492	YX56
chr3_JEC21	2081343	2081670	chr11_H99	36622	36997	YX58
chr6_JEC21	754586	754941	chr7_H99	688537	688877	YX5
chr4_JEC21	1498430	1498827	chr5_H99	306718	307010	YX61
chr3_JEC21	1933052	1933525	chr11_H99	173507	173891	YX64
chr11_JEC21	982892	983423	chr11_H99	1494204	1494465	YX64
chr12_JEC21	319756	320291	chr4_H99	566290	566806	YX64
chr3_JEC21	2081319	2082332	chr11_H99	36315	36511	YX64
chr4_JEC21	1305994	1306386	chr5_H99	503932	504317	YX6
chr12_JEC21	319484	320291	chr4_H99	566128	566810	YX70
chr3_JEC21	1933042	1933641	chr11_H99	173507	174120	YX70
chr11_JEC21	983125	983609	chr11_H99	1494409	1494781	YX70
chr12_JEC21	80084	81027	chr4_H99	801518	801725	YX70
chr6_JEC21	754523	754954	chr7_H99	688502	688878	YX7
chr3_JEC21	1399888	1400360	chr5_H99	577200	577654	YX7
chr2_JEC21	1158207	1158580	chr2_H99	1142054	1142479	YX7
chr4_JEC21	709655	709973	chr5_H99	1108378	1108728	YX8

### Sheet: Events_MQ60_5reads
chrm JEC21	start JEC21	end JEC21	chrm H99	start H99	end H99	strain
chr3_JEC21	292686	292981	chr11_H99	361342	361742	YX10
chr2_JEC21	1396971	1397375	chr2_H99	1379492	1379786	YX10
chr3_JEC21	1847377	1848086	chr11_H99	258716	259482	YX12
chr8_JEC21	1166491	1166577	chr14_H99	29695	30179	YX12
chr13_JEC21	82579	82934	chr12_H99	103537	103796	YX12
chr4_JEC21	1217176	1217403	chr5_H99	600960	601277	YX12
chr3_JEC21	390998	391289	chr11_H99	460507	460776	YX12
chr6_JEC21	48566	48832	chr7_H99	1366824	1367170	YX14
chr11_JEC21	716053	716271	chr11_H99	1223842	1224071	YX14
chr13_JEC21	82585	82926	chr12_H99	103383	103799	YX16
chr3_JEC21	391002	391285	chr11_H99	460519	460773	YX16
chr8_JEC21	1166493	1166577	chr14_H99	29725	30084	YX16
chr4_JEC21	1217177	1217402	chr5_H99	600958	601270	YX16
chr3_JEC21	1399895	1400158	chr14_H99	899506	899660	YX16
chr3_JEC21	1847799	1848152	chr11_H99	259119	259426	YX16
chr11_JEC21	203139	203457	chr3_H99	1344608	1344957	YX17
chr11_JEC21	286303	286806	chr3_H99	1246677	1247268	YX17
chr4_JEC21	1138827	1139188	chr5_H99	680992	681363	YX19
chr11_JEC21	938770	938980	chr11_H99	1447037	1447260	YX19
chr2_JEC21	92552	92788	chr2_H99	91518	91853	YX19
chr1_JEC21	608400	608859	chr14_H99	402086	402720	YX1
chr6_JEC21	287157	287483	chr4_H99	233703	234354	YX1
chr5_JEC21	61160	61745	chr1_H99	645400	645792	YX1
chr4_JEC21	969537	971022	chr14_H99	607294	607545	YX1
chr4_JEC21	1358551	1359284	chr5_H99	437218	437936	YX1
chr1_JEC21	344000	344370	chr13_H99	539339	539936	YX1
chr9_JEC21	1082168	1082494	chr1_H99	372361	372982	YX1
chr1_JEC21	1131160	1131590	chr3_H99	1069104	1069738	YX1
chr5_JEC21	1460568	1461036	chr1_H99	1232763	1233237	YX1
chr6_JEC21	46028	46693	chr1_H99	1231651	1232150	YX1
chr4_JEC21	1364515	1365203	chr5_H99	432575	433156	YX1
chr4_JEC21	1174076	1174421	chr12_H99	53531	54035	YX1
chr10_JEC21	562624	563234	chr10_H99	481033	481444	YX1
chr6_JEC21	1117802	1118507	chr1_H99	532922	534202	YX1
chr5_JEC21	1261211	1261634	chr14_H99	301290	302033	YX1
chr1_JEC21	1223891	1224239	chr1_H99	1232763	1233237	YX1
chr6_JEC21	32459	32822	chr8_H99	92410	92769	YX1
chr5_JEC21	195863	196391	chr14_H99	51105	52121	YX1
chr1_JEC21	839567	840016	chr4_H99	76296	76898	YX1
chr2_JEC21	321071	321749	chr2_H99	311050	311975	YX1
chr4_JEC21	388446	389121	chr13_H99	539339	539936	YX1
chr4_JEC21	890805	891297	chr14_H99	301290	302033	YX1
chr6_JEC21	761712	761975	chr7_H99	681754	682045	YX3
chr8_JEC21	476163	476509	chr14_H99	712263	712618	YX3
chr4_JEC21	992933	993204	chr5_H99	827073	827483	YX43
chr5_JEC21	523374	523684	chr6_H99	530334	530623	YX43
chr7_JEC21	722107	722393	chr8_H99	657126	657330	YX43
chr5_JEC21	1160291	1160621	chr6_H99	1131814	1132169	YX43
chr2_JEC21	774130	774459	chr2_H99	755861	756190	YX43
chr7_JEC21	977738	978066	chr8_H99	387383	387746	YX45
chr13_JEC21	435563	436019	chr12_H99	427693	428046	YX45
chr7_JEC21	977762	978066	chr8_H99	387382	387746	YX48
chr13_JEC21	435557	435932	chr12_H99	427544	428048	YX48
chr6_JEC21	754539	754947	chr7_H99	688585	688878	YX4
chr1_JEC21	639106	639275	chr1_H99	668813	669061	YX4
chr1_JEC21	2110003	2110272	chr11_H99	613608	614136	YX4
chr1_JEC21	2116144	2116400	chr11_H99	613608	614136	YX4
chr2_JEC21	1158152	1158551	chr2_H99	1142141	1142359	YX4
chr3_JEC21	1933044	1933426	chr11_H99	173508	173897	YX56
chr12_JEC21	319932	320285	chr4_H99	566507	566807	YX56
chr3_JEC21	2081477	2082329	chr11_H99	36316	36510	YX56
chr11_JEC21	983089	983408	chr11_H99	1494204	1494492	YX56
chr8_JEC21	1166491	1166577	chr14_H99	29716	30404	YX58
chr3_JEC21	2081343	2081670	chr11_H99	36622	36997	YX58
chr3_JEC21	1405646	1405891	chr14_H99	735745	736199	YX5
chr3_JEC21	1399889	1400176	chr14_H99	735745	736199	YX5
chr6_JEC21	754586	754941	chr7_H99	688537	688877	YX5
chr1_JEC21	639138	639518	chr1_H99	668860	669176	YX5
chr14_JEC21	378657	378909	chr13_H99	387887	388053	YX60
chr4_JEC21	1498430	1498827	chr5_H99	306718	307010	YX61
chr3_JEC21	2082149	2082356	chr11_H99	36180	36513	YX61
chr3_JEC21	1933052	1933525	chr11_H99	173507	173891	YX64
chr11_JEC21	982892	983423	chr11_H99	1494204	1494465	YX64
chr12_JEC21	319756	320291	chr4_H99	566290	566806	YX64
chr11_JEC21	485631	486036	chr3_H99	1049163	1049494	YX64
chr3_JEC21	2081319	2082332	chr11_H99	36315	36511	YX64
chr4_JEC21	1305994	1306386	chr5_H99	503932	504317	YX6
chr5_JEC21	1278064	1278428	chr3_H99	830991	831539	YX70
chr12_JEC21	319484	320291	chr4_H99	566128	566810	YX70
chr3_JEC21	1933042	1933641	chr11_H99	173507	174120	YX70
chr11_JEC21	983125	983609	chr11_H99	1494409	1494781	YX70
chr12_JEC21	80084	81027	chr4_H99	801518	801725	YX70
chr1_JEC21	639136	639414	chr1_H99	668790	669159	YX7
chr6_JEC21	754523	754954	chr7_H99	688502	688878	YX7
chr3_JEC21	1399888	1400360	chr5_H99	577200	577654	YX7
chr2_JEC21	1158207	1158580	chr2_H99	1142054	1142479	YX7
chr8_JEC21	1166483	1166577	chr14_H99	29715	30073	YX8
chr4_JEC21	709655	709973	chr5_H99	1108378	1108728	YX8

### Sheet: Events_MQ0_15reads
chrm JEC21	start JEC21	end JEC21	chrm H99	start H99	end H99	strain
chr2_JEC21	1396952	1397381	chr2_H99	1379485	1379786	YX10
chr1_JEC21	1596707	1596879	chr1_H99	1580342	1580951	YX12
chr3_JEC21	390950	391289	chr11_H99	460435	460828	YX12
chr3_JEC21	1847377	1848171	chr11_H99	258716	259570	YX12
chr4_JEC21	1217176	1217502	chr5_H99	600941	601277	YX12
chr6_JEC21	48566	48832	chr7_H99	1366824	1367170	YX14
chr2_JEC21	303	551	chr5_H99	1319	1670	YX14
chr5_JEC21	1461030	1461280	chr13_H99	91	276	YX14
chr11_JEC21	716037	716295	chr11_H99	1223842	1224125	YX14
chr10_JEC21	1082161	1082431	chr13_H99	91	276	YX14
chr3_JEC21	390950	391285	chr11_H99	460440	460834	YX16
chr3_JEC21	1847791	1848152	chr11_H99	259098	259470	YX16
chr13_JEC21	82585	82926	chr12_H99	103383	103799	YX16
chr6_JEC21	55045	55246	chr2_H99	1161365	1161976	YX17
chr1_JEC21	1596707	1596873	chr1_H99	1580235	1580663	YX17
chr2_JEC21	1069675	1069940	chr2_H99	1161365	1161976	YX17
chr11_JEC21	203135	203471	chr3_H99	1344596	1344995	YX17
chr11_JEC21	286226	286872	chr3_H99	1246677	1247317	YX17
chr6_JEC21	55048	55842	chr3_H99	1533071	1533713	YX19
chr4_JEC21	1138827	1139198	chr5_H99	680992	681371	YX19
chr2_JEC21	92342	92808	chr2_H99	91475	91853	YX19
chr5_JEC21	1502109	1502243	chr9_H99	1170236	1170490	YX19
chr11_JEC21	938754	939182	chr11_H99	1447037	1447299	YX19
chr10_JEC21	1085113	1085258	chr11_H99	1555523	1555972	YX1
chr5_JEC21	15686	16164	chr9_H99	82	1260	YX1
chr6_JEC21	30284	31257	chr8_H99	91923	93427	YX1
chr5_JEC21	911440	911730	chr8_H99	91923	93427	YX1
chr4_JEC21	63	774	chr4_H99	87	585	YX1
chr4_JEC21	969537	971022	chr14_H99	606819	607545	YX1
chr5_JEC21	1457268	1458295	chr9_H99	82	1260	YX1
chr4_JEC21	1364515	1365203	chr5_H99	432575	433156	YX1
chr4_JEC21	1358551	1359284	chr5_H99	437218	437936	YX1
chr10_JEC21	562592	563259	chr10_H99	480812	481458	YX1
chr3_JEC21	2105474	2105648	chr5_H99	913	2240	YX1
chr5_JEC21	1456096	1457055	chr11_H99	1555523	1555972	YX1
chr5_JEC21	1459432	1461533	chr2_H99	1617677	1618279	YX1
chr2_JEC21	321071	321757	chr2_H99	311044	311975	YX1
chr5_JEC21	1502025	1502412	chr6_H99	1420662	1421711	YX1
chr6_JEC21	32236	33022	chr8_H99	91923	93427	YX1
chr2_JEC21	50	551	chr4_H99	87	585	YX1
chr10_JEC21	1082161	1082484	chr5_H99	895	1920	YX3
chr5_JEC21	1456260	1456552	chr13_H99	756477	756791	YX3
chr4_JEC21	78	772	chr12_H99	3646	4530	YX3
chr5_JEC21	1460947	1461516	chr13_H99	756477	756791	YX3
chr3_JEC21	2105474	2105647	chr5_H99	895	1920	YX3
chr6_JEC21	761661	762003	chr7_H99	681747	682130	YX3
chr8_JEC21	476163	476523	chr14_H99	712263	712626	YX3
chr2_JEC21	170	548	chr12_H99	3646	4530	YX3
chr5_JEC21	1502109	1502243	chr5_H99	895	1920	YX3
chr5_JEC21	1457645	1458064	chr9_H99	64	376	YX3
chr1_JEC21	2098788	2099040	chr1_H99	2073099	2073933	YX3
chr4_JEC21	992933	993230	chr5_H99	827073	827487	YX43
chr5_JEC21	523184	523695	chr6_H99	530283	530659	YX43
chr5_JEC21	1160291	1160621	chr6_H99	1131814	1132169	YX43
chr2_JEC21	774120	774558	chr2_H99	755861	756237	YX43
chr7_JEC21	977631	978066	chr8_H99	387383	387752	YX45
chr2_JEC21	321	539	chr7_H99	117	280	YX45
chr13_JEC21	435536	436019	chr12_H99	427693	428051	YX45
chr7_JEC21	977729	978066	chr8_H99	387382	387752	YX48
chr5_JEC21	1461032	1461226	chr13_H99	756363	756829	YX48
chr13_JEC21	435539	435932	chr12_H99	427544	428048	YX48
chr6_JEC21	55047	56075	chr12_H99	176893	177624	YX49
chr4_JEC21	430	771	chr7_H99	72	348	YX4
chr6_JEC21	754539	754947	chr7_H99	688585	688882	YX4
chr5_JEC21	1457648	1457935	chr10_H99	72	400	YX4
chr5_JEC21	1461024	1461534	chr7_H99	72	348	YX4
chr10_JEC21	1082161	1082465	chr7_H99	72	348	YX4
chr10_JEC21	1085113	1085257	chr2_H99	1617904	1618302	YX4
chr1_JEC21	639057	639389	chr1_H99	668737	669072	YX4
chr2_JEC21	231	551	chr1_H99	2286984	2287507	YX4
chr1_JEC21	659999	660312	chr1_H99	501788	502698	YX4
chr6_JEC21	55533	55842	chr1_H99	501788	502698	YX4
chr5_JEC21	1456259	1456655	chr9_H99	75	562	YX4
chr1_JEC21	2116144	2116400	chr11_H99	613608	614136	YX4
chr2_JEC21	1158152	1158551	chr2_H99	1142136	1142359	YX4
chr1_JEC21	898004	898270	chr12_H99	479831	480435	YX56
chr12_JEC21	319932	320287	chr4_H99	566507	566814	YX56
chr9_JEC21	333101	333208	chr12_H99	479831	480435	YX56
chr5_JEC21	911441	911689	chr9_H99	859409	860102	YX56
chr6_JEC21	55045	55838	chr8_H99	760666	761450	YX56
chr3_JEC21	1933044	1933426	chr11_H99	173508	173897	YX56
chr6_JEC21	32671	33025	chr9_H99	859409	860102	YX56
chr3_JEC21	2081477	2082329	chr11_H99	36303	36510	YX56
chr2_JEC21	1069679	1070022	chr8_H99	760666	761450	YX56
chr6_JEC21	30287	30628	chr9_H99	859409	860102	YX56
chr1_JEC21	660072	660310	chr1_H99	441363	442267	YX56
chr1_JEC21	897470	897832	chr8_H99	831089	831937	YX56
chr7_JEC21	665027	665286	chr8_H99	760666	761450	YX56
chr5_JEC21	620734	621517	chr8_H99	831089	831937	YX56
chr1_JEC21	1272158	1272289	chr9_H99	859409	860102	YX56
chr3_JEC21	586483	587280	chr1_H99	441363	442267	YX56
chr11_JEC21	983089	983408	chr11_H99	1494204	1494492	YX56
chr3_JEC21	2081343	2081670	chr11_H99	36622	36997	YX58
chr6_JEC21	754586	754958	chr7_H99	688537	688877	YX5
chr3_JEC21	1399889	1400176	chr14_H99	735629	736199	YX5
chr3_JEC21	1405646	1405973	chr14_H99	735629	736199	YX5
chr1_JEC21	639138	639518	chr1_H99	668712	669192	YX5
chr5_JEC21	913832	914190	chr3_H99	542339	543026	YX60
chr14_JEC21	378572	378909	chr13_H99	387882	388611	YX60
chr5_JEC21	911439	911738	chr3_H99	542339	543026	YX60
chr4_JEC21	1498430	1498832	chr5_H99	306578	307018	YX61
chr3_JEC21	2082131	2082410	chr11_H99	35677	35999	YX61
chr5_JEC21	1460883	1461303	chr4_H99	95	517	YX64
chr2_JEC21	63	548	chr9_H99	67	507	YX64
chr12_JEC21	319756	320291	chr4_H99	566290	566826	YX64
chr3_JEC21	2081319	2082458	chr11_H99	36303	36511	YX64
chr11_JEC21	982892	983423	chr11_H99	1494204	1494465	YX64
chr3_JEC21	1933044	1933525	chr11_H99	173507	173891	YX64
chr4_JEC21	1305994	1306404	chr5_H99	503932	504338	YX6
chr3_JEC21	153328	153682	chr8_H99	1058224	1059266	YX70
chr2_JEC21	59	548	chr10_H99	1072006	1072546	YX70
chr1_JEC21	897471	898270	chr8_H99	1184862	1185859	YX70
chr11_JEC21	983125	983641	chr11_H99	1494409	1494781	YX70
chr5_JEC21	1456261	1456932	chr9_H99	83	575	YX70
chr7_JEC21	665017	665541	chr3_H99	891823	892912	YX70
chr5_JEC21	1461030	1461534	chr7_H99	125	553	YX70
chr12_JEC21	160652	161280	chr8_H99	1184862	1185859	YX70
chr4_JEC21	228	762	chr7_H99	125	553	YX70
chr1_JEC21	659916	660311	chr6_H99	1318041	1319041	YX70
chr13_JEC21	662626	662975	chr13_H99	480583	481272	YX70
chr3_JEC21	586484	587281	chr8_H99	1058224	1059266	YX70
chr1_JEC21	656930	657463	chr8_H99	591752	592894	YX70
chr6_JEC21	55045	56003	chr2_H99	584812	585744	YX70
chr12_JEC21	157901	158517	chr8_H99	591752	592894	YX70
chr7_JEC21	667838	668396	chr8_H99	1184862	1185859	YX70
chr3_JEC21	1933042	1933641	chr11_H99	173507	174120	YX70
chr9_JEC21	331965	332325	chr8_H99	591752	592894	YX70
chr12_JEC21	319484	320291	chr4_H99	566128	566822	YX70
chr9_JEC21	333102	333207	chr8_H99	931692	932959	YX70
chr5_JEC21	1457664	1458240	chr10_H99	1072006	1072546	YX70
chr5_JEC21	620731	621520	chr8_H99	931692	932959	YX70
chr10_JEC21	1082161	1082477	chr7_H99	1412471	1412989	YX70
chr12_JEC21	79877	81027	chr4_H99	801518	801725	YX70
chr2_JEC21	1069674	1070468	chr8_H99	1184862	1185859	YX70
chr1_JEC21	639136	639414	chr1_H99	668790	669196	YX7
chr6_JEC21	754523	754959	chr7_H99	688502	688878	YX7
chr3_JEC21	1399743	1400360	chr5_H99	577200	577722	YX7
chr3_JEC21	1405681	1405974	chr5_H99	577200	577722	YX7
chr2_JEC21	1158198	1158580	chr2_H99	1142054	1142495	YX7
chr3_JEC21	586483	587280	chr1_H99	1444006	1444729	YX8
chr4_JEC21	709655	709990	chr5_H99	1108378	1108728	YX8

### Sheet: Events_MQ0_5reads
chrm JEC21	start JEC21	end JEC21	chrm H99	start H99	end H99	strain
chr3_JEC21	292683	292981	chr11_H99	361342	361742	YX10
chr10_JEC21	1082162	1082303	chr10_H99	1073250	1073470	YX10
chr2_JEC21	1396952	1397381	chr2_H99	1379485	1379786	YX10
chr10_JEC21	1082161	1082347	chr13_H99	91	449	YX12
chr4_JEC21	1217176	1217502	chr5_H99	600941	601277	YX12
chr3_JEC21	390950	391289	chr11_H99	460435	460828	YX12
chr3_JEC21	1847377	1848171	chr11_H99	258716	259570	YX12
chr2_JEC21	401	551	chr13_H99	91	449	YX12
chr8_JEC21	1166491	1166577	chr14_H99	29695	30179	YX12
chr13_JEC21	82579	82934	chr12_H99	103537	103798	YX12
chr5_JEC21	1461030	1461280	chr13_H99	91	276	YX14
chr10_JEC21	1082161	1082431	chr13_H99	91	276	YX14
chr8_JEC21	689467	689765	chr14_H99	494269	494440	YX14
chr2_JEC21	303	551	chr10_H99	1072227	1072545	YX14
chr6_JEC21	48566	48832	chr7_H99	1366824	1367170	YX14
chr7_JEC21	1023966	1024196	chr8_H99	341919	342113	YX14
chr5_JEC21	1457651	1457948	chr9_H99	1159866	1160137	YX14
chr5_JEC21	1456279	1456525	chr5_H99	1319	1670	YX14
chr5_JEC21	1458495	1458734	chr6_H99	2002	2196	YX14
chr11_JEC21	716037	716295	chr11_H99	1223842	1224125	YX14
chr4_JEC21	1217177	1217402	chr5_H99	600938	601270	YX16
chr3_JEC21	1399890	1400158	chr14_H99	899370	899677	YX16
chr3_JEC21	390950	391285	chr11_H99	460440	460834	YX16
chr8_JEC21	1166493	1166577	chr14_H99	29725	30084	YX16
chr13_JEC21	82585	82926	chr12_H99	103383	103799	YX16
chr3_JEC21	1847791	1848152	chr11_H99	259098	259470	YX16
chr11_JEC21	286226	286872	chr3_H99	1246677	1247317	YX17
chr2_JEC21	1069675	1069940	chr2_H99	1161365	1161976	YX17
chr6_JEC21	55045	55246	chr2_H99	1161365	1161976	YX17
chr4_JEC21	486	771	chr9_H99	1159941	1160136	YX17
chr5_JEC21	621210	621516	chr2_H99	1161365	1161976	YX17
chr11_JEC21	203135	203471	chr3_H99	1344596	1344995	YX17
chr5_JEC21	1461386	1461514	chr10_H99	1073185	1073532	YX17
chr1_JEC21	660066	660310	chr2_H99	1161365	1161976	YX17
chr2_JEC21	311	551	chr10_H99	1073185	1073532	YX17
chr10_JEC21	1082161	1082400	chr10_H99	1073185	1073532	YX17
chr3_JEC21	586914	587281	chr2_H99	1161365	1161976	YX17
chr7_JEC21	665023	665258	chr3_H99	1533071	1533713	YX19
chr6_JEC21	55048	55842	chr3_H99	1533071	1533713	YX19
chr2_JEC21	1070241	1070470	chr3_H99	1533071	1533713	YX19
chr3_JEC21	586944	587279	chr3_H99	1533071	1533713	YX19
chr2_JEC21	92342	92808	chr2_H99	91475	91853	YX19
chr1_JEC21	660071	660478	chr3_H99	1533071	1533713	YX19
chr4_JEC21	1138827	1139198	chr5_H99	680992	681371	YX19
chr3_JEC21	586484	586732	chr3_H99	1533071	1533713	YX19
chr11_JEC21	938754	939182	chr11_H99	1447037	1447299	YX19
chr12_JEC21	161146	161280	chr3_H99	1533071	1533713	YX19
chr5_JEC21	621244	621518	chr3_H99	1533071	1533713	YX19
chr4_JEC21	295556	295704	chr7_H99	323630	323807	YX1
chr5_JEC21	15686	16164	chr9_H99	82	1260	YX1
chr7_JEC21	1285503	1285728	chr8_H99	1501	1749	YX1
chr1_JEC21	608400	608859	chr14_H99	402086	402720	YX1
chr6_JEC21	32236	33022	chr8_H99	91923	93427	YX1
chr7_JEC21	1346819	1346990	chr8_H99	1405474	1405976	YX1
chr5_JEC21	61160	61745	chr1_H99	645400	645792	YX1
chr4_JEC21	969537	971022	chr14_H99	606819	607545	YX1
chr4_JEC21	1358551	1359284	chr5_H99	437218	437936	YX1
chr1_JEC21	344000	344370	chr13_H99	539339	539936	YX1
chr13_JEC21	461758	461913	chr14_H99	932305	932528	YX1
chr1_JEC21	938920	939533	chr4_H99	730906	731275	YX1
chr4_JEC21	957238	957733	chr1_H99	1200263	1200699	YX1
chr5_JEC21	911440	911730	chr8_H99	91923	93427	YX1
chr4_JEC21	1713079	1713774	chr1_H99	1222694	1223093	YX1
chr5_JEC21	120973	121412	chr4_H99	143798	144227	YX1
chr1_JEC21	1131160	1131590	chr3_H99	1069104	1069738	YX1
chr2_JEC21	50	551	chr4_H99	2550	2820	YX1
chr1_JEC21	2024033	2024527	chr8_H99	154064	154563	YX1
chr1_JEC21	929969	930405	chr1_H99	881712	882216	YX1
chr1_JEC21	1279785	1280148	chr8_H99	91923	93427	YX1
chr1_JEC21	986922	987048	chr4_H99	730906	731275	YX1
chr9_JEC21	1082168	1082494	chr1_H99	372361	372982	YX1
chr1_JEC21	351716	352057	chr1_H99	386599	387406	YX1
chr10_JEC21	562592	563259	chr10_H99	480812	481458	YX1
chr3_JEC21	2105474	2105648	chr5_H99	913	2240	YX1
chr10_JEC21	2188	2575	chr12_H99	3646	5994	YX1
chr6_JEC21	46028	46693	chr1_H99	1231651	1232150	YX1
chr2_JEC21	321071	321757	chr2_H99	311044	311975	YX1
chr1_JEC21	839567	840016	chr4_H99	76296	76898	YX1
chr4_JEC21	1174076	1174421	chr12_H99	53531	54035	YX1
chr6_JEC21	1117802	1118507	chr1_H99	532922	534202	YX1
chr10_JEC21	1085113	1085258	chr11_H99	1555523	1555972	YX1
chr5_JEC21	1459432	1461533	chr2_H99	1617677	1618279	YX1
chr5_JEC21	1458439	1459331	chr11_H99	953946	954788	YX1
chr4_JEC21	1731924	1732243	chr12_H99	3646	5994	YX1
chr5_JEC21	1457268	1458295	chr12_H99	6164	6660	YX1
chr4_JEC21	1364515	1365203	chr5_H99	432575	433156	YX1
chr6_JEC21	1435258	1435704	chr1_H99	1232493	1233481	YX1
chr4_JEC21	542027	542558	chr8_H99	816323	816775	YX1
chr5_JEC21	755066	755715	chr1_H99	400897	401619	YX1
chr1_JEC21	1629692	1630257	chr3_H99	790612	791346	YX1
chr1_JEC21	344984	345168	chr1_H99	380109	380478	YX1
chr1_JEC21	989336	990125	chr2_H99	851775	852463	YX1
chr6_JEC21	30284	31257	chr8_H99	91923	93427	YX1
chr1_JEC21	1223891	1224239	chr1_H99	1232493	1233481	YX1
chr1_JEC21	1272160	1272292	chr8_H99	91923	93427	YX1
chr5_JEC21	1261211	1261634	chr14_H99	301290	302033	YX1
chr4_JEC21	225660	226141	chr4_H99	8474	8593	YX1
chr4_JEC21	388446	389121	chr13_H99	539339	539936	YX1
chr4_JEC21	63	774	chr4_H99	87	585	YX1
chr1_JEC21	726828	727619	chr1_H99	752801	753386	YX1
chr5_JEC21	1456096	1457055	chr1_H99	10799	11493	YX1
chr1_JEC21	1213000	1213690	chr1_H99	1222694	1223093	YX1
chr8_JEC21	252372	252579	chr7_H99	118	1352	YX1
chr5_JEC21	787966	788737	chr1_H99	831818	832531	YX1
chr10_JEC21	69088	69529	chr1_H99	695622	696274	YX1
chr1_JEC21	1071602	1072063	chr1_H99	660553	661393	YX1
chr6_JEC21	287157	287780	chr14_H99	345556	346113	YX1
chr5_JEC21	195863	196391	chr14_H99	51105	52121	YX1
chr4_JEC21	890805	891297	chr14_H99	301290	302033	YX1
chr10_JEC21	1085113	1085258	chr6_H99	1420929	1421711	YX3
chr6_JEC21	881020	881143	chr4_H99	730951	731099	YX3
chr10_JEC21	1082161	1082484	chr4_H99	95	478	YX3
chr5_JEC21	15831	16167	chr9_H99	32847	33200	YX3
chr6_JEC21	933821	933933	chr4_H99	730951	731099	YX3
chr4_JEC21	78	772	chr9_H99	1159772	1160136	YX3
chr5_JEC21	1460947	1461516	chr13_H99	756477	756791	YX3
chr1_JEC21	2098788	2099040	chr1_H99	2073099	2073933	YX3
chr10_JEC21	874367	874493	chr4_H99	730951	731099	YX3
chr6_JEC21	761661	762003	chr7_H99	681747	682130	YX3
chr8_JEC21	476163	476523	chr14_H99	712263	712626	YX3
chr5_JEC21	1456260	1456552	chr13_H99	756477	756791	YX3
chr2_JEC21	170	548	chr12_H99	3646	4530	YX3
chr5_JEC21	1457645	1458064	chr9_H99	64	376	YX3
chr3_JEC21	2105474	2105647	chr5_H99	895	1920	YX3
chr7_JEC21	722107	722393	chr8_H99	657056	657335	YX43
chr5_JEC21	523184	523695	chr6_H99	530283	530659	YX43
chr5_JEC21	1160291	1160621	chr6_H99	1131814	1132169	YX43
chr2_JEC21	774120	774558	chr2_H99	755861	756237	YX43
chr4_JEC21	992933	993230	chr5_H99	827073	827487	YX43
chr2_JEC21	310	539	chr9_H99	57	377	YX44
chr3_JEC21	303228	303389	chr11_H99	372811	373201	YX44
chr7_JEC21	977631	978066	chr8_H99	387383	387752	YX45
chr9_JEC21	380381	380511	chr11_H99	898625	898946	YX45
chr2_JEC21	321	539	chr13_H99	65	450	YX45
chr13_JEC21	435536	436019	chr12_H99	427693	428051	YX45
chr1_JEC21	656929	657211	chr7_H99	467072	467422	YX47
chr7_JEC21	1285508	1285677	chr13_H99	755683	755796	YX47
chr2_JEC21	1070224	1070473	chr14_H99	169627	170208	YX47
chr6_JEC21	933821	933947	chr4_H99	730951	731099	YX47
chr5_JEC21	620725	621052	chr14_H99	169627	170208	YX47
chr2_JEC21	1069676	1070030	chr14_H99	169627	170208	YX47
chr12_JEC21	161143	161282	chr14_H99	169627	170208	YX47
chr6_JEC21	55047	55302	chr14_H99	169627	170208	YX47
chr3_JEC21	153426	153683	chr7_H99	467072	467422	YX47
chr9_JEC21	380091	380216	chr4_H99	730951	731099	YX47
chr5_JEC21	1457651	1457951	chr13_H99	131	300	YX48
chr5_JEC21	1461385	1461529	chr13_H99	131	300	YX48
chr4_JEC21	490	764	chr1_H99	2285558	2285772	YX48
chr2_JEC21	1070200	1070468	chr1_H99	2185673	2186264	YX48
chr5_JEC21	15844	16167	chr7_H99	102	405	YX48
chr5_JEC21	621264	621521	chr1_H99	2185673	2186264	YX48
chr7_JEC21	665019	665262	chr1_H99	2185673	2186264	YX48
chr3_JEC21	586957	587279	chr1_H99	2185673	2186264	YX48
chr3_JEC21	2105476	2105642	chr9_H99	89	419	YX48
chr5_JEC21	1461032	1461226	chr9_H99	32858	33091	YX48
chr10_JEC21	1082169	1082391	chr9_H99	89	419	YX48
chr5_JEC21	1456258	1456534	chr13_H99	131	300	YX48
chr13_JEC21	435539	435932	chr12_H99	427544	428048	YX48
chr1_JEC21	659964	660310	chr1_H99	2185673	2186264	YX48
chr3_JEC21	303228	303406	chr11_H99	373055	373474	YX48
chr2_JEC21	308	528	chr12_H99	5343	5861	YX48
chr7_JEC21	977729	978066	chr8_H99	387382	387752	YX48
chr3_JEC21	303227	303395	chr11_H99	372563	373222	YX49
chr2_JEC21	1070277	1070468	chr12_H99	176893	177624	YX49
chr1_JEC21	660133	660309	chr12_H99	176893	177624	YX49
chr2_JEC21	1069693	1070137	chr12_H99	176893	177624	YX49
chr5_JEC21	621186	621715	chr12_H99	176893	177624	YX49
chr6_JEC21	55047	56075	chr12_H99	176893	177624	YX49
chr12_JEC21	161146	161279	chr12_H99	176893	177624	YX49
chr3_JEC21	586977	587260	chr12_H99	176893	177624	YX49
chr6_JEC21	754539	754947	chr7_H99	688585	688882	YX4
chr6_JEC21	55046	55380	chr12_H99	254189	254912	YX4
chr12_JEC21	157905	158257	chr12_H99	254189	254912	YX4
chr1_JEC21	639057	639389	chr1_H99	668737	669072	YX4
chr1_JEC21	659999	660312	chr1_H99	501788	502698	YX4
chr3_JEC21	586478	586863	chr1_H99	501788	502698	YX4
chr1_JEC21	2116144	2116400	chr11_H99	613608	614136	YX4
chr3_JEC21	153381	153678	chr12_H99	254189	254912	YX4
chr1_JEC21	898073	898257	chr1_H99	501788	502698	YX4
chr10_JEC21	1082161	1082465	chr13_H99	756500	756931	YX4
chr2_JEC21	231	551	chr3_H99	8581	8927	YX4
chr3_JEC21	587012	587275	chr1_H99	501788	502698	YX4
chr3_JEC21	2105474	2105643	chr4_H99	2725	2941	YX4
chr7_JEC21	665026	665339	chr1_H99	501788	502698	YX4
chr4_JEC21	430	771	chr6_H99	1422084	1422347	YX4
chr2_JEC21	1070119	1070468	chr12_H99	254189	254912	YX4
chr5_JEC21	1461024	1461534	chr7_H99	72	348	YX4
chr5_JEC21	620736	620945	chr12_H99	254189	254912	YX4
chr10_JEC21	1085113	1085257	chr2_H99	1617904	1618302	YX4
chr5_JEC21	621201	621512	chr1_H99	501788	502698	YX4
chr1_JEC21	2110003	2110272	chr11_H99	613608	614136	YX4
chr5_JEC21	1456259	1456655	chr9_H99	75	562	YX4
chr5_JEC21	1457648	1457935	chr13_H99	756500	756931	YX4
chr2_JEC21	1158152	1158551	chr2_H99	1142136	1142359	YX4
chr6_JEC21	55533	55842	chr1_H99	501788	502698	YX4
chr1_JEC21	656935	657157	chr12_H99	254189	254912	YX4
chr2_JEC21	1069682	1069923	chr1_H99	501788	502698	YX4
chr7_JEC21	667991	668396	chr12_H99	254189	254912	YX4
chr5_JEC21	15827	15970	chr1_H99	2279726	2280058	YX4
chr1_JEC21	898004	898270	chr12_H99	479831	480435	YX56
chr12_JEC21	319932	320287	chr4_H99	566507	566814	YX56
chr9_JEC21	333101	333208	chr12_H99	479831	480435	YX56
chr3_JEC21	586483	587280	chr1_H99	441363	442267	YX56
chr5_JEC21	911441	911689	chr9_H99	859409	860102	YX56
chr6_JEC21	55045	55838	chr8_H99	341459	341879	YX56
chr3_JEC21	1933044	1933426	chr11_H99	173508	173897	YX56
chr3_JEC21	303225	303389	chr11_H99	372677	373381	YX56
chr3_JEC21	2081477	2082329	chr11_H99	36303	36510	YX56
chr2_JEC21	1069679	1070022	chr1_H99	137792	138356	YX56
chr6_JEC21	30287	30628	chr9_H99	859409	860102	YX56
chr1_JEC21	660072	660310	chr1_H99	137792	138356	YX56
chr1_JEC21	897470	897832	chr8_H99	831089	831937	YX56
chr7_JEC21	665027	665286	chr8_H99	760666	761450	YX56
chr5_JEC21	620734	621517	chr1_H99	137792	138356	YX56
chr1_JEC21	1272158	1272289	chr9_H99	859409	860102	YX56
chr6_JEC21	32671	33025	chr9_H99	859409	860102	YX56
chr2_JEC21	1070196	1070469	chr1_H99	441363	442267	YX56
chr11_JEC21	983089	983408	chr11_H99	1494204	1494492	YX56
chr8_JEC21	1166491	1166577	chr14_H99	29716	30404	YX58
chr3_JEC21	2082172	2082323	chr11_H99	36124	36373	YX58
chr3_JEC21	2081343	2081670	chr11_H99	36622	36997	YX58
chr7_JEC21	1285503	1285677	chr8_H99	1639	1744	YX58
chr13_JEC21	461755	461914	chr8_H99	1639	1763	YX59
chr7_JEC21	1285508	1285677	chr11_H99	898823	898946	YX59
chr6_JEC21	754586	754958	chr7_H99	688537	688877	YX5
chr7_JEC21	1285506	1285677	chr8_H99	1639	1750	YX5
chr3_JEC21	1399889	1400176	chr14_H99	735629	736199	YX5
chr3_JEC21	1405646	1405973	chr14_H99	735629	736199	YX5
chr1_JEC21	639138	639518	chr1_H99	668712	669192	YX5
chr5_JEC21	913832	914190	chr3_H99	542339	543026	YX60
chr14_JEC21	378572	378909	chr13_H99	387882	388611	YX60
chr14_JEC21	379656	380002	chr13_H99	387882	388611	YX60
chr6_JEC21	32810	33023	chr3_H99	542339	543026	YX60
chr3_JEC21	303222	303398	chr11_H99	373019	373515	YX60
chr5_JEC21	911439	911738	chr3_H99	542339	543026	YX60
chr3_JEC21	303224	303399	chr11_H99	373092	373411	YX61
chr1_JEC21	986922	987042	chr11_H99	898710	898946	YX61
chr3_JEC21	2082131	2082410	chr11_H99	35677	35999	YX61
chr4_JEC21	1498430	1498832	chr5_H99	306578	307018	YX61
chr4_JEC21	1672030	1672445	chr5_H99	150328	150638	YX61
chr11_JEC21	392093	392695	chr3_H99	1143740	1144258	YX64
chr5_JEC21	620724	620978	chr11_H99	564676	565267	YX64
chr4_JEC21	303	772	chr4_H99	95	517	YX64
chr11_JEC21	982892	983423	chr11_H99	1494204	1494465	YX64
chr5_JEC21	1457686	1458033	chr6_H99	1420966	1421334	YX64
chr5_JEC21	1456287	1456679	chr13_H99	131	511	YX64
chr2_JEC21	63	548	chr6_H99	1420966	1421334	YX64
chr12_JEC21	319756	320291	chr4_H99	566290	566826	YX64
chr11_JEC21	485631	486036	chr3_H99	1049094	1049494	YX64
chr7_JEC21	665008	665393	chr10_H99	455145	455754	YX64
chr3_JEC21	2081319	2082458	chr11_H99	36303	36511	YX64
chr1_JEC21	660064	660448	chr11_H99	564676	565267	YX64
chr10_JEC21	1082162	1082687	chr7_H99	135	307	YX64
chr3_JEC21	303226	303390	chr11_H99	373056	373400	YX64
chr5_JEC21	1460883	1461303	chr4_H99	95	517	YX64
chr10_JEC21	1085113	1085234	chr4_H99	95	517	YX64
chr1_JEC21	656928	657146	chr11_H99	564676	565267	YX64
chr3_JEC21	1933044	1933525	chr11_H99	173507	173891	YX64
chr3_JEC21	303223	303390	chr11_H99	372657	373325	YX65
chr2_JEC21	407	547	chr9_H99	1185490	1185741	YX65
chr4_JEC21	1305994	1306404	chr5_H99	503932	504338	YX6
chr3_JEC21	587052	587281	chr11_H99	440561	441204	YX6
chr6_JEC21	55598	55837	chr11_H99	440561	441204	YX6
chr2_JEC21	875755	875873	chr13_H99	597114	597240	YX6
chr3_JEC21	153328	153682	chr8_H99	1058224	1059266	YX70
chr2_JEC21	59	548	chr12_H99	5113	5733	YX70
chr9_JEC21	331965	332325	chr8_H99	591752	592894	YX70
chr1_JEC21	897471	898270	chr8_H99	1184862	1185859	YX70
chr11_JEC21	983125	983641	chr11_H99	1494409	1494781	YX70
chr5_JEC21	1456261	1456932	chr9_H99	83	575	YX70
chr13_JEC21	461750	461913	chr13_H99	755674	755796	YX70
chr5_JEC21	1278064	1278428	chr3_H99	830873	831846	YX70
chr5_JEC21	1461030	1461534	chr12_H99	5113	5733	YX70
chr12_JEC21	160652	161280	chr8_H99	1184862	1185859	YX70
chr8_JEC21	252369	252565	chr12_H99	4628	4900	YX70
chr7_JEC21	665017	665541	chr3_H99	891823	892912	YX70
chr4_JEC21	228	762	chr7_H99	125	553	YX70
chr1_JEC21	659916	660311	chr6_H99	1318041	1319041	YX70
chr13_JEC21	662626	662975	chr13_H99	480583	481272	YX70
chr3_JEC21	586484	587281	chr8_H99	1058224	1059266	YX70
chr1_JEC21	656930	657463	chr8_H99	591752	592894	YX70
chr6_JEC21	55045	56003	chr2_H99	584812	585744	YX70
chr12_JEC21	157901	158517	chr8_H99	591752	592894	YX70
chr7_JEC21	667838	668396	chr8_H99	1184862	1185859	YX70
chr3_JEC21	1933042	1933641	chr11_H99	173507	174120	YX70
chr3_JEC21	2105371	2105645	chr1_H99	2286253	2286720	YX70
chr12_JEC21	319484	320291	chr4_H99	566128	566822	YX70
chr9_JEC21	333102	333207	chr3_H99	1451772	1452372	YX70
chr5_JEC21	15853	16163	chr7_H99	125	553	YX70
chr5_JEC21	1457664	1458240	chr12_H99	5113	5733	YX70
chr5_JEC21	620731	621520	chr8_H99	931692	932959	YX70
chr10_JEC21	1082161	1082477	chr1_H99	10687	10909	YX70
chr12_JEC21	79877	81027	chr4_H99	801518	801725	YX70
chr2_JEC21	1069674	1070468	chr8_H99	1184862	1185859	YX70
chr1_JEC21	639136	639414	chr1_H99	668790	669196	YX7
chr6_JEC21	754523	754959	chr7_H99	688502	688878	YX7
chr3_JEC21	1399743	1400360	chr5_H99	577200	577722	YX7
chr3_JEC21	1405681	1405974	chr5_H99	577200	577722	YX7
chr2_JEC21	1158198	1158580	chr2_H99	1142054	1142495	YX7
chr8_JEC21	1166483	1166577	chr14_H99	29715	30073	YX8
chr7_JEC21	1285509	1285677	chr11_H99	898622	898946	YX8
chr10_JEC21	1082174	1082433	chr11_H99	5967	6144	YX8
chr5_JEC21	620750	621071	chr1_H99	1444006	1444729	YX8
chr2_JEC21	225	516	chr13_H99	7325	7484	YX8
chr4_JEC21	447	770	chr8_H99	5	279	YX8
chr2_JEC21	1069679	1070375	chr7_H99	255342	256042	YX8
chr6_JEC21	55622	55841	chr1_H99	1444006	1444729	YX8
chr3_JEC21	586483	587280	chr1_H99	1444006	1444729	YX8
chr4_JEC21	709655	709990	chr5_H99	1108378	1108728	YX8
